# miRador: a fast and precise tool for the prediction of plant miRNAs

**DOI:** 10.1101/2021.03.24.436803

**Authors:** Reza K. Hammond, Pallavi Gupta, Parth Patel, Blake C. Meyers

**Author notes:** **Correspondence to:** (B.C.M.).

## Abstract

Plant microRNAs (miRNAs) are short, non-coding RNA molecules that restrict gene expression via post-transcriptional regulation and function in several essential pathways including development, growth, and stress responses. Accurately identifying miRNAs in populations of small RNA (sRNA) sequencing libraries is a computationally intensive process which has resulted in the misidentification of inaccurately annotated miRNA sequences. In recent years, criteria for miRNA annotation have been refined to reduce these misannotations. Here, we describe *miRador*, a novel miRNA identification tool that utilizes the most up-to-date, community-established criteria for accurate identification of miRNAs in plants. We combine target prediction and Parallel Analysis of RNA Ends (PARE) data to assess the precision of the miRNAs identified by *miRador*. We compare *miRador* to other commonly used miRNA prediction tools and we find that *miRador* is at least as precise as other prediction tools while being significantly faster than other tools.
