## Supplemental Table 1 for "miRador: a fast and precise tool for the prediction of plant miRNAs"

### Sheet: Supp Table 1
Organism	GEO Accession Number
Arabidopsis	GSM1087973
Arabidopsis	GSM1087974
Arabidopsis	GSM1087975
Arabidopsis	GSM1087976
Arabidopsis	GSM1087977
Arabidopsis	GSM1087978
Arabidopsis	GSM1087979
Arabidopsis	GSM1087980
Arabidopsis	GSM1087981
Arabidopsis	GSM1087982
Arabidopsis	GSM1087983
Arabidopsis	GSM1087984
Arabidopsis	GSM1087987
Arabidopsis	GSM1087988
Arabidopsis	GSM1087989
Arabidopsis	GSM1087990
Arabidopsis	GSM1087991
Arabidopsis	GSM1087992
Arabidopsis	GSM1087993
Arabidopsis	GSM1087994
Arabidopsis	GSM1087995
Rice	GSM4512858
Rice	GSM4512859
Rice	GSM4512860
Rice	GSM4512861
Rice	GSM4512862
Rice	GSM4512863
Rice	GSM4512864
Rice	GSM4512865
Rice	GSM4512866
Rice	GSM4512867
Rice	GSM4512868
Rice	GSM4512869
Rice	GSM4512870
Rice	GSM4512871
Rice	GSM4512872
Rice	GSM4512873
Rice	GSM4512874
Rice	GSM4512875
Rice	GSM4512876
Rice	GSM4512877
Rice	GSM4512878
Rice	GSM4512879
Rice	GSM4512880
Rice	GSM4512881
Rice	GSM4512882
Rice	GSM4512883
Rice	GSM4512884
Rice	GSM4512885
Rice	GSM4512886
Rice	GSM4512887
Rice	GSM4512888
Rice	GSM4512889
Rice	GSM4512890
Rice	GSM4512891
Rice	GSM4512892
Rice	GSM4512893
Rice	GSM4512894
Rice	GSM4512895
Rice	GSM4512896
Rice	GSM4512897
Rice	GSM4512898
Rice	GSM4512899
Rice	GSM4512900
Rice	GSM4512901
Rice	GSM4512902
Rice	GSM4512903
Rice	GSM4512904
Rice	GSM4512905
Rice	GSM4512906
Rice	GSM4512907
Rice	GSM4512908
Rice	GSM4512909
Rice	GSM4512910
Rice	GSM4512911
Rice	GSM4512912
Rice	GSM4512913
Rice	GSM4512914
Rice	GSM4512915
Rice	GSM4512916
Rice	GSM4512917
Rice	GSM4512918
Rice	GSM4512919
Rice	GSM4512920
Rice	GSM4512921
Rice	GSM4512922
Maize	GSM1262524
Maize	GSM1262525
Maize	GSM1262526
Maize	GSM1262527
Maize	GSM1262528
Maize	GSM1262529
Maize	GSM1262530
Maize	GSM1262531
Maize	GSM1262532
Maize	GSM1262533
Maize	GSM1262534
Maize	GSM1262535
Maize	GSM1262536
Maize	GSM1262537
Maize	GSM1262538
Maize	GSM1262539
Maize	GSM1262540
Maize	GSM1262541
Maize	GSM1262542
Maize	GSM1262543
Maize	GSM1262544
Maize	GSM1262545
Maize	GSM1262546
Maize	GSM1262547
Maize	GSM1262548
Maize	GSM1262549
Maize	GSM1262550
Maize	GSM1262551
Maize	GSM1262552
Maize	GSM1262553
Maize	GSM1262554
Maize	GSM1262555
Maize	GSM1277437
Maize	GSM1277437
Maize	GSM1277438
Maize	GSM1529456
Maize	GSM1277447
Maize	GSM1277440
Maize	GSM1277441
Maize	GSM1529457
Maize	GSM1277442
Maize	GSM1277443
Maize	GSM1277444
Maize	GSM1277445
Maize	GSM1277446
Wheat	SRR5460939
Wheat	SRR5460941
Wheat	SRR5460949
Wheat	SRR5460967
Wheat	SRR5460972
Wheat	SRR5461176
Wheat	SRR5461177
